# Colorectal cancers with distinct metastatic potential trigger divergent early T cell responses

**DOI:** 10.64898/2026.06.30.735606

**Authors:** Marwa Saad, Alexandra Thoms, Yue S. Yin, Izabela Mamede, Afsana Rahman, Ruonan Chen, Sebastián E. Carrasco, Patrick W. Darcy, Norihiro Goto, Sohail F. Tavazoie, Angelina M. Bilate, Daniel Mucida

## Abstract

Colorectal cancer (CRC) remains a leading cause of cancer mortality, with most cases refractory to immunotherapy. Distinguishing tumor-induced from steady-state mucosal T cell responses has been a critical barrier to understanding antitumor immunity in CRC. Using orthotopic transplantation of CRC organoids with and without metastatic potential, combined with temporal T cell fate-mapping, we show that non-metastatic tumors elicit early recruitment of CD8αβ⁺ and CD4⁺ T cells that acquired cytotoxic and Th1-like programs, whereas pro-metastatic tumors induce a naïve-like, hypoactivated state. Tumor-infiltrating CD4^+^ T cells underwent clonal expansion, including clones recognizing microbial and dietary antigens. T cells in physical contact with tumor cells, identified by uLIPSTIC, were enriched for expanded and cytotoxic clones. Fate-mapped T cells from non-metastatic tumors suppressed tumor growth in an IFN-γ-dependent manner, whereas pro-metastatic tumor-derived T cells failed to do so. Mechanistically, pro-metastatic tumors downregulated MHCII, and *Ciita* targeting in non-metastatic organoids reduced CD4⁺ clonal expansion and led to tumor progression. Together, these findings define divergent early T cell trajectories associated with CRC metastatic potential, indicating that ineffective local immune engagement precedes metastatic dissemination.
