## Supplementary material for "Colorectal cancers with distinct metastatic potential trigger divergent early T cell responses": Resource Table

### Sheet: Sheet1
Reagent or Resource	Source	Identifier
Antibodies
BUV395 Rat Anti-Mouse CD45 (Clone 30-F11)	BD Biosciences	Cat# 565212, RRID:AB_2651134
BUV395 Mouse Anti-Mouse CD45.1 (Clone A20)	BD Biosciences	Cat# 564279, RRID:AB_2722493
Alexa Fluor 700 Mouse Anti-Mouse CD45.2 (Clone 104)	BD Biosciences	Cat# 560693, RRID:AB_1727491
FITC anti-mouse CD45 (Clone 30-F11)	BioLegend	Cat# 103107, RRID:AB_312972
BUV395 Hamster Anti-Mouse TCR β Chain (Clone H57-597)	BD Biosciences	Cat# 742485, RRID:AB_2740818
APC anti-mouse TCR beta (Clone H57-597)	Thermo Fisher Scientific	Cat# 17-5961-81, RRID:AB_469480
BUV496 Rat Anti-Mouse CD4 (Clone GK1.5)	BD Biosciences	Cat# 612952, RRID:AB_2813886
BUV805 Rat Anti-Mouse CD8a (Clone 53-6.7)	BD Biosciences	Cat# 612898, RRID:AB_2870186
BV711 Rat Anti-Mouse CD8b (Clone H35-17.2)	BD Biosciences	Cat# 740761, RRID:AB_2740424
eFluor 450 anti-mouse CD62L (Clone MEL-14)	Thermo Fisher Scientific	Cat# 48-0621-82, RRID:AB_1963590
PE anti-mouse/human CD44 (Clone IM7)	Thermo Fisher Scientific	Cat# 12-0441-82 , RRID:AB_465664
PE/Cyanine7 anti-mouse CD279 (PD-1) (Clone RMP1-30)	BioLegend	Cat# 109109 , RRID:AB_572016
PerCP-Cyanine5.5 anti-mouse IFN gamma (Clone XMG1.2)	Thermo Fisher Scientific	Cat# 45-7311-82, RRID:AB_1107020
PerCP-Cyanine5.5 anti-mouse FOXP3 (Clone FJK-16s)	Thermo Fisher Scientific	Cat# 45-5773-82, RRID:AB_914351
APC anti-human Granzyme B (Clone GB11)	Thermo Fisher Scientific	Cat# GRB05, RRID:AB_2536539
PE-Cyanine7 anti-mouse T-bet (Clone eBio4B10 (4B10))	Thermo Fisher Scientific	Cat# 25-5825-80, RRID:AB_11041809
APC anti-mouse MHC Class I (H-2Kb) (Clone AF6-88.5.5.3)	Thermo Fisher Scientific	Cat# 17-5958-82, RRID:AB_1311280
BUV395 Rat Anti-Mouse MHC Class II (I-A/I-E) (Clone 2G9)	Thermo Fisher Scientific	Cat# 743876, RRID:AB_2741827
APC Biotin antibody (Clone Bio3-18E7)	Miltenyi Biotec	Cat# 130-113-288
Brilliant Violet 421 anti-DYKDDDDK (FLAG) Tag (Clone L5)	BioLegend	Cat# 637321, RRID:AB_2750051
Brilliant Violet 605 anti-mouse CD326 (Ep-CAM) (Clone G8.8 )	BioLegend	Cat# 118227, RRID:AB_2563984
Alexa Fluor 647 anti-mouse CD326 (Ep-CAM) (Clone G8.8 )	BioLegend	Cat# 118211, RRID:AB_1134104
Purified Hamster Anti-Mouse CD3e (Clone 145-2C11)	BD Biosciences	Cat# 553058, RRID:AB_394591
Anti-CD4 Monoclonal Antibody (Clone 4SM95)	Thermo Fisher Scientific	Cat# 14-9766-82, RRID:AB_2573008
Anti-CD8a Monoclonal Antibody (Clone 4SM15)	Thermo Fisher Scientific	Cat# 14-0808-82, RRID:AB_2572861
Polyclonal Goat anti‑Discosoma tdTomato Antibody	LSBio	Cat# LS-C340696-600
Depleting antibodies
InVivoMAb rat IgG2b isotype control, anti-keyhole limpet hemocyanin (Clone LTF-2)	Bio X Cell	Cat# BE0090, RRID:AB_1107780
InVivoMAb anti-mouse CD4 (Clone GK1.5)	Bio X Cell	Cat# BE0003-1, RRID:AB_1107636
InVivoMAb anti-mouse CD8α (Clone 2.43)	Bio X Cell	Cat# BE0061,RRID:AB_1125541
Chemicals and Proteins
Paraformaldehyde 16% Aqueous Solution EM Grade	Electron Microscopy Sciences	Cat# 15710
Fisher Healthcare Tissue-Plus O.C.T. Compound	Thermo Fisher Scientific	Cat# 23-730-571
Triton X-100, Laboratory Grade	Sigma-Aldrich	Cat# X100-1L
Fluoromount-G with DAPI	Thermo Fisher Scientific	Cat# 00-4959-52
Tamoxifen	Sigma-Aldrich	Cat# T5648
Corn Oil	Sigma Aldrich	Cat# C8267
Ethanol 200 proof	Decon Labs	Cat# 2716
Phorbol 12-myristate 13-acetate (PMA)	Sigma-Aldrich	Cat# P8139
Ionomycin	Sigma-Aldrich	Cat# I0634
GolgiStop with Monensin	BD Biosciences	Cat# 554724
Dithiothreitol (DTT)	Sigma-Aldrich	Cat# 10197777001
EDTA	Thermo Fisher Scientific	Cat# AM9260G
Percoll	GE Healthcare	Cat# 17-0891-01
RPMI 1650	Gibco	Cat# 21870076
Advanced DMEM F12	Thermo Fisher Scientific	Cat# 12634-010
Fetal Bovine Serum	Sigma-Aldrich	Cat# F0926
Pen/Strep	Gibco	Cat# 10378016
L-glutamine	Gibco	Cat# 25030-081
Sodium Pyruvate	Gibco	Cat# 11360070
Non-essential amino acids	Gibco	Cat# 11140050
2-mercaptoethanol	Gibco	Cat# M3148
HEPES	Gibco	Cat# 15630-080
FuGENE	Promega	Cat# E5911
Polybrene	Sigma-Aldrich	Cat# TR-1003-G
OptiMEM	Thermo Fisher Scientific	Cat# 31985088
Collagenase Type VIII	Sigma-Aldrich	Cat # C2139-5G
DNase I	Roche	Cat # 10104159001
Matrigel	Thermo Fisher Scientific	Cat# CB40230A
TrypLE Express Enzyme (1X), Phenol Red	Thermo Fisher Scientific	Cat# 12-605-010
Trypsin-EDTA (0.25%)	Thermo Fisher Scientific	Cat# 25200056
Y-27632 (Dihydrochloride)	STEMCELL Technologies	Cat# 72304
Methylene Blue	Biopharm Inc	Cat# BM4292A
Red Blood Cell Lysis Buffer	Sigma-Aldrich	Cat#R7757-100ML
CytoFix/CytoPerm Fixation/Permeabilization Solution Kit	BD Biosciences	Cat# 554714
Lipofectamine 3000	Thermo Fisher Scientific	Cat# L3000001
Protamine sulfate	MP Biomedicals	Cat# 0219472905
cOmplete, Mini, EDTA-free Protease Inhibitor Cocktail	Roche	Cat# 11836170001
Casein Powder	Carolina Biological Supply	Cat# 9000-71-9
Soy Protein Isolate	Nutricost	Cat#: B0DJWSY2D3
Zein	Santa Cruz
Critical Commercial Assays
eBioscienceTM Foxp3 / Transcription Factor Staining Buffer Set	Thermo Fisher Scientific	Cat# 00-5523-00
Aqua fluorescent reactive dye	TheromoFisher Scientific	Cat# 34966
Zombie NIR™ Fixable Viability Kit	BioLegend	Cat# 423105
MicroBeads CD11c UltraPure, mouse	Miltenyi Biotec	Cat# 130-125-835
Chromium Single Cell Mouse TCR Amplification Kit	10X Genomics	1000254
Chromium Next GEM Single Cell 5ʹKit v2	10X Genomics	1000265
Deposited Data
10X scRNA-Seq	GEO	GEO: GSE311111
10X scTCR-Seq	GEO	GEO: GSE311111
Experimental Models: Organisms/Strains
Mouse: C57BL/6J	Jackson Laboratory	Jax: 000664
Mouse: Rosa26CAG–LSL-tdTomato-WPRE	Jackson Laboratory	Jax: 007914
Mouse: Rag1–/–	Jackson Laboratory	Jax: 002216
Mouse: Pou2f3CreERT2-IRES-EGFP	Jackson Laboratory; Provided by Jakob von Moltke (U of Wash)	Jax: 037511
Mouse: Rosa26uLIPSTIC	Jackson Laboratory; Provided by Gabriel Victora (RU)	Jax: 038221
Mouse: SellCreERT2	Provided by Michel Nussenzweig (RU)
Cell Lines
AKP	Provided by Ömer Yilmaz (MIT)
pro-Met	Provided by Ömer Yilmaz (MIT)
MC38	Provided by Sohail Tavazoie (RU)
MC38 LVM2	Provided by Sohail Tavazoie (RU)
NFAT-GFP 58α−β− hybridoma cells	Provided by Dan Litman (NYU)
The Platinum-E retroviral packaging cell line	Cell Biolabs	Cat# RV-101
B16-FTL3L	Provided by Michel Nussenzweig (RU)
Software and Algorithms
GraphPad Prism v10.1	GraphPad	https://www.graphpad.com/scientiﬁcsoftware/prism/
FlowJo v 10.10	BD Biosciences	https://www.ﬂowjo.com/solutions/ﬂowjo
FACSDiva	BD Biosciences	https://www.bdbiosciences.com/en-us/ instruments/research-instruments/researchsoftware/ﬂow-cytometry-acquisition/facsdivasoftware
RStudio v 2025.05.1+513	Posit	https://posit.co/products/open-source/rstudio/?sid=1
